# *Plasmodium* DEH is ER-localized and crucial for oocyst mitotic division during malaria transmission

**DOI:** 10.1101/2020.07.01.182774

**Authors:** David S. Guttery, Rajan Pandey, David J. P. Ferguson, Richard J. Wall, Declan Brady, Dinesh Gupta, Anthony A. Holder, Rita Tewari

**Affiliations:** School of Life Sciences, Queens Medical Centre, University of Nottingham, Nottingham, UK; The Leicester Cancer Research Centre, College of Life Sciences, University of Leicester, Leicester LE2 7LX, UK; Translational Bioinformatics Group, International Centre for Genetic Engineering and Biotechnology, Aruna Asaf Ali Marg, New Delhi-110067, India; Department of Biological and Medical Sciences, Faculty of Health and Life Science, Oxford Brookes University, Oxford, UK; Nuffield Department of Clinical Laboratory Science, University of Oxford, John Radcliffe Hospital, Oxford, UK; Wellcome Trust Centre for Anti-Infectives Research, School of Life Sciences, University of Dundee, Dundee DD1 5EH, UK; The Francis Crick Institute, London NW1 1AT, UK

**Keywords:** DEH, lipid metabolism, oocyst development, *Plasmodium*, sporogony

## Abstract

Cells use fatty acids (FAs) for membrane biosynthesis, energy storage and the generation of signaling molecules. 3-hydroxyacyl-CoA dehydratase – DEH – is a key component of very long chain FA (VLCFA) synthesis. Here, we further characterized in-depth the location and function of DEH, applying *in silico* analysis, live cell imaging, reverse genetics and ultrastructure analysis using the mouse malaria model *Plasmodium berghei*. DEH is evolutionarily conserved across eukaryotes, with a single DEH in *Plasmodium* spp. and up to three orthologs in the other eukaryotes studied. DEH-GFP live-cell imaging showed strong GFP fluorescence throughout the life-cycle, with areas of localized expression in the cytoplasm and a circular ring pattern around the nucleus that colocalized with ER markers. Δ*deh* mutants showed a small but significant reduction in oocyst size compared to WT controls from day 10 post-infection onwards and endomitotic cell division and sporogony were completely ablated, blocking parasite transmission from mosquito to vertebrate host. Ultrastructure analysis confirmed degeneration of Δ*deh* oocysts, and a complete lack of sporozoite budding. Overall, DEH is evolutionarily conserved, localizes to the ER and plays a crucial role in sporogony.
