## Supplementary material for "*Plasmodium* DEH is ER-localized and crucial for oocyst mitotic division during malaria transmission": Table S1

### Sheet: ByAccession_Summary
[Taxon Code]	[Accession]	[Source ID]	[Length]	[Product]	[EC Numbers]	[Taxon Name]	[Sequence]
aaeg1	aaeg|AAEL005059-PA	AAEL005059-PA	193	null	null	Aedes aegypti	MHVFLEGKPTTELWDRVGLATYYFQVLTIAEFFHALFRLVPSNPLITLLQVFGRCMVVVAAIEGTPEGKVSPGLPIALFCWSLMETIRYSYYVLHLALTKVPFFMTWLRYTIFIPLYPTGFIGELLCFYWAQSHFRETDKWSLSMPNRFNFTFSFYYFAWIMSIGYLPMFPQMYLHMFGQRRKILAGEKQKAK
aaeg2	aaeg|AAEL005065-PA	AAEL005065-PA	226	null	null	Aedes aegypti	MAPKEPSPLVKLYLILYNGGQVLGWSYMFYQLLAYYTFDKGNGQPLWDYLGTTVIIFQNAAVLEILHAATRIVPSNPVITTFQVFSRVMVVCGVVMATPTGKTSPGLPLALLAWTITEIIRYGYYALNLVNSVPHFVIFLRYTTFIVLYPIGVTGELLCFYWAQSYVRESKQWSIEMPNPYNFTFSYFYFLWLIMLLYIPLFPQMYLHMFAQRRKILGGGSKPKVK
aaeg3	aaeg|AAEL005229-PA	AAEL005229-PA	228	null	null	Aedes aegypti	MAHQRKEQPAAVKFYLILYNSVQFLGWFYIFIQFVMHVFLEGKPTTELWDRVGLATYYFQVLTIAEFFHALFRLVPSNPLITLLQVFGRCMVVVAAIEGTPEGKVSPGLPIALFCWSLMETIRYSYYVLHLALTKVPFFMTWLRYTIFIPLYPTGFIGELLCFYWAQSHFRETDKWSLSMPNRFNFTFSFYYFAWIMSIGYLPMFPQMYLHMFGQRRKILAGEKQKAK
afum	afum|Afu4g10270	Afu4g10270	286	phosphatase-like protein (PTPLA), putative	null	Aspergillus fumigatus Af293	MSTSQLTSHFIIISYHFPFLCRQKAHLLTRKKEYVTMSQSTTRASSAPRASASGLTRVYLLAYNAISFCLWATCVIRGATLVFSLAPNGHLPAIFHHVYSPLLTTTQTLAGLEILHSLVGIVRAPVMTTAMQVASRLLLVWGVMYLFHDRGNGHGGIVGGDFHEALPYGPGAKVGDYAFLGCLGAWGVTECIRYGFFALQVWGSGVPSWWTWLRYNTFYVLYPIGISSECIMVWKALKPAAEWNPLYWWFLVVVLIIYVPGTSVVWQRAPPVANFLQAHTFSTRT
agam1	agam|AGAP003814-PA	AGAP003814-PA	240	null	null	Anopheles gambiae str. PEST	AGYVSTSETMAAKEPSPIVKSYLILYNAAQVVGWCYMLYQLIAYYTIDKGTEKTLWDYLGFTVILFQNAALLEIVHAFTRIVPSNPVITTFQVLSRVMVVCGVVMATPTGKVSPGLPLAILAWSVTEIIRYAYYALNLIDAVPQLLIFLRYTTFIVLYPTGVTGELLCFFWAQSHVASTKQWSIEMPNTYNFTFSYLYFLWAVMLLYIPLFPQLYLHMFAQRKKILGSGSSSGATKQKHN
agam2	agam|AGAP003815-PA	AGAP003815-PA	235	null	null	Anopheles gambiae str. PEST	MAQEKKENQSVLVKGYLTLYNTAQFAGWTYIFVQFIQHFAVHGQSLDTLWSRVGQATFFFQMLAILEVVHAMVGIVPSNVAMTFLQVFGRCMIVAGAIEGTPTGQKSPGLPLALFCWSLTEIIRYSYYVAHLLLPAVPSLLVWLRYTIFIPMYPCGFLGELLCSYWAQSYIRDTGKWSVELPNRFNFSFSFYYFIWIMAVCYMPLFPQMYLHMFAQRRKVFGRGTQTRQKLTKAN
anid	anid|AN5000	AN5000	207	Uncharacterized ORF; S. cerevisiae ortholog PHS1 has enoyl-CoA hydratase activity, has role in sphingolipid biosynthetic process, vacuolar transport and localizes to fungal-type vacuole membrane, integral to endoplasmic reticulum membrane	null	Emericella nidulans	MASQSPTARIYLLLYNSINALLWLRILITVLRAYSQNLDVISLPTLYTVLEPQVRWTQTLAVAEILHAAIGLTRSPVFTTFTQIFARSVQVWAINYGFPAVTASSRAYAAMLFAWAVADAVRYSYFVVLLAGLHVPSVLRWLRYSLFIVLYPIGISAEWWLMYRAAGVTSSSLVAGIFYFCLGLYAPGSIMMYSYMLRQRRKTLAK
aory1	aory|AO090003001195	AO090003001195	232	protein tyrosine phosphatase-like protein PTPLA (contains Pro instead of catalytic Arg)	null	Aspergillus oryzae RIB40	MSSKPASPRGPKGLTKLYLLGYNAASLTLWATCTLRGFYLLTTNTPENIPAIFNDIFWPLLATTQTLAVLEIFHSLLGIVRAPVTTTAMQVASRLLLIWGVMFLFHEQGDGTGIVGAPTETVKVGDYAFLGCLSAWGVTECIRYGFFALQVMGAGVPGWLTWLRYNTFYVLYPLGITSECVMVVKALEPAAEFNPLYRWFLIVVLGIYVPGSYILYTHMIAQRKKVLKKRAE
aory2	aory|AO090005001257	AO090005001257	203	protein tyrosine phosphatase-like protein PTPLA (contains Pro instead of catalytic Arg)	null	Aspergillus oryzae RIB40	MSPKQEPLSPKRAYLLFYNAISTILWLRILLTVLTTHDPASTYTTLEPWTRWTQTLAIAEILHSAAGLTRSPVFTTFTQVFGRSVQVWAINYAFPAITAHSWAYPAMLLAWSAADTVRYSYFVVMLAGIPMPAVLKWLRYSLFFILYPIGISSEWWLMYHAANATSSLAVAGIFYFFLVLYVPGTPMMYKYMVKQRRKTLARE
apis	apis|NP_001119622	NP_001119622	234	protein tyrosine phosphatase-like protein [Acyrthosiphon pisum]	null	Acyrthosiphon pisum	MAVTKGKTNKKPSLVVNAYLFSYNFIQILGWSYLLFQIVNFYVNPPKSQSLWDVVKYTVGIFQNAAVIEIFNVATGLVKSNLAVTIQQVLSRVAIVAAIVFIPETSGSPGLPLALTAWCFAEITRYSYYGFNIVGYIPYLIVWARYTFFYVLYPVGVTGELLVYWTSLGYVGRTKMWSIEMPNKLNIAFSLWSAIAIVMLIYIPFFPQMYMHMVYQRKKTLGSPETKKIQKKVQ
atha1	atha|NP_200785	NP_200785	272	unknown protein [Arabidopsis thaliana]	null	Arabidopsis thaliana	MATQSCYVTRNLKSAVKNAIQTKQPPTTTRAAVDPDSLTVDVAVCEVLSLQLQFSPSFCMVHQICVVVLRRAISLLIILNSFLSNKTIISAYASAGFLISLFQTAAILEVLHGAIGIVPSGFLSPLMQWSGRTHFILAIVGQIKEVQDSPWLSITLVAWCIGEMIRYPHYAFTCLGRCPYWLTYLRYTGFIVIYPTGLVGELLIMYKALPYVKERNLYANFFSVFPFSYYDFLWAVLLVYPFLWLKLYLQLFKQRKSKLGKSKKLHGKRKRM
atha2	atha|NP_001078566	NP_001078566	196	PAS2 (PASTICCINO 2); enoyl-CoA hydratase/ protein tyrosine phosphatase [Arabidopsis thaliana]	4.2.1.-	Arabidopsis thaliana	MVLYLAITTLKETGYENVYDAIEKPLQLAQTAAVLEILHGLVGLVRSPVSATLPQIGSRLFLTWGILYSFPEVRSHFLVTSLVISWSITEIIRYSFFGFKEALGFAPSWHLWLRYSSFLLLYPTGITSEVGLIYLALPHIKTSEMYSVRMPNILNFSFDFFYATILVLAIYVPGSPHMYRYMLGQRKRALSKSKRE
atha3	atha|NP_196610	NP_196610	221	PAS2 (PASTICCINO 2); enoyl-CoA hydratase/ protein tyrosine phosphatase [Arabidopsis thaliana]	4.2.1.-	Arabidopsis thaliana	MAGFLSVVRRVYLTLYNWIVFAGWAQVLYLAITTLKETGYENVYDAIEKPLQLAQTAAVLEILHGLVGLVRSPVSATLPQIGSRLFLTWGILYSFPEVRSHFLVTSLVISWSITEIIRYSFFGFKEALGFAPSWHLWLRYSSFLLLYPTGITSEVGLIYLALPHIKTSEMYSVRMPNILNFSFDFFYATILVLAIYVPGSPHMYRYMLGQRKRALSKSKRE
bbov	bbov|XP_001611770.1	XP_001611770.1	238	membrane protein [Babesia bovis T2Bo]	null	Babesia bovis T2Bo	MYESQLPPRTTWYGKLVLLHYISSLCIWLSVELLLLTYFLRLEKGKWPSITTIANTNPSEFWNYIRPFFQCGLIAQCLTAVYAFFDGQVKGALCLLALEQCIRVVAVYFTALPLLKGAVSLRALLIVVSGWTLLSILRCLDALYARKGSRHGILEWISHKVFLLLYPLIAFEELFLLRTSATLLQTNPLAREFPSRMPNIYNFEIDVYLIYNVLPFVMVPSALIFYCLKLRNRKLKDL
bmaa1	bmaa|14961.m04959	14961.m04959	206	null	null	Brugia malayi	MLSTVQLYLFSYNALQSCGWSVILWYTLRGLLRNESYEQLYQACELELQIFQSAAILEIVHAAACFVRSPVGTTTMQVFSRVSLVFILYKVVSAQASIGVLFLLTAWSVTEVIRYSYYGLALINAVSDIHTWLRQLLVILAALPEIATKKHLTVELPNICNIGFSFWWYLIAYIILYIPGFPQMYLYMLKQRKKVLSMEANKKYS
bmaa2	bmaa|BM01154	BM01154	196	putative nuclear encoded protein Method: similarity and extension	null	Brugia malayi	MLSTVQLYLFSYNALQSCGWSVILWYTLRGLLRNESYEQLYQACELELQIFQPAAILEIVHAAACFVRSPVGTTTMQVFSRVSLVFILYKVVSAQASIGVLFLLTAWSVTEVIRYSYYGLALINAVSDIHTWLRLLQKNISLWNCQIYVILASLSGGILSLILFCIYQGFRKCTCICLSSEKKFFQWKPTKSTVNF
bmor	bmor|BGIBMGA007732	BGIBMGA007732	232	null	null	Bombyx mori	MSNKAMKSNTSGLSIGKIYLLVYNAAQTLGWSYMLWQSLVHFLNRGTLDAFWSEIKWTVIIFQNAAVLEILHAAVGLVPSSVFVVLMQVYSRVFLVCGALLATQGATTSPGLPLCILAWSITEIIRYAYYALNLVDIVPSSLTFLRYSTFLVMYPLGITGELLCMYHSLDEIFEKKLFTISMPNAWNFAFNYYYFLIFYMFLYIPLFPVLFGHMLSQRRKMLGKEQKKSKSN
calb1	calb|CAWT_05638	CAWT_05638	204	Candida albicans WO1 hypothetical protein similar to protein tyrosine phosphatase protein	null	Candida albicans	MKGYLILYNSVSAILWGYILFQCFRDWNIGYYEVEEIPHKFMVYTQIFNSSIEIFHSMIGLVPTPIPTLLSQSFARLIIMVGICVVIPESLANYDITVFSGLTLAWSITEVIRYGFYVIKMFGIATPYWLVWLRYSAFLVLYPLGLVCESTTVFNSYDYVKTKIPAYYYFLKYAIVLYIPGFLYLYTYMIGQRTKVLKKIKAE
calb2	calb|CAWT_05639	CAWT_05639	201	Candida albicans WO1 hypothetical protein similar to protein tyrosine phosphatase protein	null	Candida albicans	MSQPNKWLIAYNSISASLWSIVLFNTVFLSLTLGQPYVFEKTNKTTTAIQTLAVVEIVNSLLGLVKSPLFTTVTQVFSRLLIVWGIHQYLPDSPANYHWCYITLCLSWSITEIIRYSYYASNLTGQVPFWLTWLRYTTFYVLYPTGVFSEVCSVILSLNEAGFYYGWILKIILVVYIPGFYMLYTYMIKQRKKVLNKKNQ
calb3	calb|calb_sc5314__orf19.5157	calb_sc5314__orf19.5157	204	Uncharacterized ORF; Predicted ORF in Assemblies 19, 20 and 21; six putative membrane-spanning regions; similar to S. cerevisiae Yjl097p, which is required for growth	null	Candida albicans	MKGYLILYNSVSAILWGYILFQCFRDWNIGYYEVEEIPHKFMVYTQIFNSSIEIFHSMIGLVPTPIPTLLLQSFARLIIMVGICVVIPESLANYDITVFSGLTLAWSITEVIRYGFYVIKMFGIATPYWLVWLRYSAFLVLYPLGLVCESTTVFNSYDYVKTKIPAYYYFLKYAIVLYIPGFLYLYTYMIGQRTKVLKKIKAE
cbri	cbri|WBGene00038315	WBGene00038315	218	null	null	Caenorhabditis briggsae AF16	MSVQLYLVTYNVLQILGWSVVLVKTVLGLLNGLSWPELYESVEFELKIFQTAAILEVIHAVIGLVRSPVGTTAMQVTSRVVLVWPILHLCSTARYSIGVPLLLVAWSVTEVIRYSFYALSVLKQPIPYFLLWLRYTLFYVLYPMGVSGELLTLFASLKEVDEKKILTLEMPNRLNMGISFWWVLIIAALTYIPGFPQLYFYMIGQRKKVLGGGSKKKQ
cele	cele|WBGene00020517	WBGene00020517	218	null	null	Caenorhabditis elegans	MSVQTYLVAYNVLQILGWSAILVKTVLGLANGLTWPQLYESVEFELKIFQTAAILEVIHAIVGLVRSPVGTTAMQVTSRVVLVWPILHLCSTARFSIGVPLLLVAWSVTEVIRYSFYALSVLKQPIPYFLLYLRYTLFYVLYPMGVSGELLTLFASLNEVDEKKILTLEMPNRLNMGISFWWVLIIAALSYIPGFPQLYFYMIGQRKKILGGGSKKKQ
cgla	cgla|XP_448928	XP_448928	216	unnamed protein product [Candida glabrata]	null	Candida glabrata CBS 138	MSKDRRPVFSYLPLYNLASAIGWGYILYLVLLQYPKLGQPRFYQDTKDIVTYIQCGAIIEILNSLFGIVRSPLLTTAAQVLSRLVVVLGIFQYLPEARNAHGIVYITLLLSWSITEIIRYMFYFFTLIGSRGAPTFLVYLRYNLFLVLYPTGVASELLIIYSALPVAEAKYSLLWKRFLIGVMLTYLPGLPMLFLHMLAQRRKIMKQLANKTQKQA
chom	chom|Chro.30252	Chro.30252	247	similar to NM_072339 T15B7	null	Cryptosporidium hominis TU502	MHSSKLKSIYLIIYGIVSTLFWATTLYFTINEIIGIKSTYEQLGKHMIALRISQSLAVLDIINSSLGIVKSQFLPTIIQVSSRLHIVWIVFYLSPENSRQISTVFSNIMIITWSLSELIRYPYYVILQCSFNFPSIRMPLFLKWLRYSAFAVLYPIGIFSEVIICSNFISDIYNNSSSSDPVYQRLLHFPTKMPNALNFEVNLACLYIVILCIYIPGSIFMYSYMIRQRKKSLINLWKLEGDNTKVE
cimm	cimm|CIMG_09068T0	CIMG_09068T0	243	Coccidioides immitis RS protein tyrosine phosphatase	null	Coccidioides immitis RS	MSAKAPASSVPAKTVFTTSRAYLLLYNTASFALWSVITLRLFLLLALLVPTGHVAATYNALFPLLRVTQSLALLEIVHSLVGIVRAPVITTLMQVASRIVVVWGVMWMFAEERVGREMGILGGGRGGGGKLGDWGFVGCLGAWGVTECVRYGFFMLQISGNGVPGWLSWLRYNTFFVLYPIGISSECVLMYLALEPAIMVHPLLPWVFKAILLVYVPGSYILYTHMMAQRRKVMKAAAKKAT
cint	cint|ENSCINP00000011843	ENSCINP00000011843	225	null	null	Ciona intestinalis	MSGVKKQNSAAQAWLIMYNVAMTAGWSFIGIGVVGHFYKHGTYKGLYDQVEKQLLFFQTSAILEIFHAMFGLVRSNVMLTTLQVFSRVGIVWGVIQPVAQVHDKEGIPMVLIAWTITEIIRYLFYTFVLLGVTPKVMLWLRYTLFIVLYPLGVTGELLSLYYSLPHVQNSGLYSLYLPNNLNFSFNYYYVLLGMFPVYVIFFPQLYFHMFAQRKKSLSPPAKKQE
clup1	clup|ENSCAFP00000032576	ENSCAFP00000032576	287	null	4.2.1.-	Canis lupus familiaris	SARDAPAGDADGFASAARSAGPPPAPLPPASTSPGCATMASSEEDGSNGGASEAGEEKEAPGRRRRLGLLATVWLTFYNIAMTSGWLVLAIAMVRFYMEKGTHKGLYKSIQKTLKFFQTFALLEIVHCLIGIVPTSVIVAGVQVSSRIFMVWLITHSIKPIQNEESVVLFLVAWTVTEITRYSFYTFSLLDHLPYFIKWARYNFFIILYPVGVVGELLTIYAALPYVKKTGMFSIRLPNKYNVSFDYYYFLLITMASYIPLFPQLYFHMLRQRRKVLHGEVIVEKDD
clup2	clup|ENSCAFP00000017788	ENSCAFP00000017788	215	null	null	Canis lupus familiaris	AYSLHFGLVLNSRWLVIAVGLVRAYLAKGSYHSLYYSIEKPLKFFQTGALLEILHCAVGIVPSSVVLTSFQVMSRVFLIWAVTHSVKEVQSEDSVLLFVIAWTITEIIRYSFYTFSLLNHLPYLIKWARYTLFIVLYPMGVSGELLTIYAALPFVRQAGLYSISLPNKYNFSFDYYAFLILIMISYIPIFPQLYFHMIHQRRKVLSHTEEHKKFE
cmer	cmer|CMR006C	CMR006C	303	null	null	Cyanidioschyzon merolae strain 10D	MAYGKTWIFVYNLVQFGGWSWIFLELCLCSFQFLEEKCFAGGLAGSTEALFQPAKLRCAAYVLVGWWAPPPLRAFLGFANSNWQRFEFQVLRSTLKPLLVFQTLTLLELVHTVLGWVRASLATTALQICSRLFVLWFIVASFASKYEECINTGYLALLSAWSATEVVRYAYFTVLSYGNMASRGLLSVHEVVPRWLTWLRYSLFLVLYPIGVSAEIWLVLGALPWIRETNFLRVRMPNTFNFAFDFSIFCAIALLGYIPGLPFLYGHMLKQRKRHLAAARRHATITDSPAQTTERPAHRAKLD
cmur	cmur|CMU_001380	CMU_001380	245	hypothetical protein, conserved	null	Cryptosporidium muris RN66	MTFIFTKSWYLVTYGILVTTTWTITLLAVILGNIRDKDSAFSLFILPLQISQTIAVFDILNSLFGLVSSPIFPTSVQVLSRLHIVWIIFFLSPENSPQITTIFSSILVIAWSLSELIRYPYYIVLKLSNIYPNIKMPVFLKWLRYTAFIILYPIGILSEVVICSNFIYDIRSHSSIKDSIYLKLIHFPQEMPNKFNFEVNLAHIYISILCLYIPGSIYMYSYMLYQRKKSLTNLWRTDSDYLKSE
cneg	cneg|CNAG_02487T0	CNAG_02487T0	298	Cryptococcus neoformans grubii H99 conserved hypothetical protein	null	Cryptococcus neoformans var. grubii H99	MPHVAAPSRQALEQERLHRHAQQPGSSLSPAPRLSPLRLYLLGYNILSALLWGHLLVLTLSFLLAPSRPPWHQLADRLSGSYDYHNLGWCTKWTQTLAVLEVVHAALGWVRSPLGTVASQVASRLWTVWGVVEAAPEITHGHPLFTTMLLAWSLTEVIRYSFYALSLLSVSAPFLNYLRYTTFIPLYPLGASSEAFLSFATLPALAPVVSRAVTNVMAQAPREIMKTKVGREVLWWSAKHGGGTAGAQKEWGWIEIVRAGLFLLWWPALYVLYTYMLKQRRKVLGKGKTVGGVSKAQ
cneo	cneo|CNBG_4186T0	CNBG_4186T0	182	Cryptococcus neoformans Serotype B conserved hypothetical protein	null	Cryptococcus bacillisporus	MLFAWSLTEVIRYSFYALSLLSISAPILNYLRYTTFIPLYPLGASSEAFLSFATLPALAPVVSKAVTHVVAKAPREIMKSRVGRELLWWCAKHGGSTGSAQKQWGWIEVVRAGLFLLWWPGMFSSPNLFHPYCRANGWLMCKNSQTCFFLIALYVLYTYMLKQRRKVLGKGKTVGGINKAR
cpar	cpar|cgd3_2150	cgd3_2150	247	protein phosphatase, signal peptide, 2-6 transmembrane domain protein	null	Cryptosporidium parvum Iowa II	MHSSKLKSIYLIIYGIVSTLFWATTLYFTINEIIGIKSTYEQLGKHMIALRISQSLAVLDIMNSSLGIVKSQFLPTIIQVSSRLHIVWIVFYLSPENSRQISTVFSNIMIITWSLSELIRYPYYVILQCSFNFPSIRMPLFLKWLRYSAFAVLYPIGIFSEVIICSNFISDIYNNSSSSDPVYQRLLHFPTKMPNALNFEVNLACLYIVILCIYIPGSIFMYSYMIRQRKKSLINLWKSEGDNTKVE
cpip1	cpip|CPIJ011113	CPIJ011113	232	ptpla domain protein	null	Culex pipiens	MPDRKKEQSAVVKLYLILYNLAQFLGWFYIFVQFVLHFFVEGKPREALWARVGSAVYFFQVISFLEFFHALFRLVPSNALITLAQVFGRSMVVVAAIDATPTGKLSPGVPLCVFCWSLAETIRYSYYLMHLALARVPRFMTWLRYTMFIPLYPGGFIGELLSVYWAQDYIGSTDMWSVAMPNRYNFTFSFYYFTWIMALGYLPLFPQMYLHMFGQRRKALGGGAERHAKVK
cpip2	cpip|CPIJ011114	CPIJ011114	233	ptpla domain protein	null	Culex pipiens	MAPKEPSALTKLYLILYNGAQVAGWSYMLYQLVGYYTFDKGSGKTLWEYLGTTVQIFQNAAVLEILHAATRIVPSNPVITTFQVLSRVMVVCGVVMATPTGKTSPGLPLALLAWSVTEIIRYGYYALNLVDAVPKLLVFLRYTTFIALYPIGVTGELLCFYWAQSFVRESKQWSIEMPNAANFTFSYFYFLWTVMALYIPLFPQMYLHMFAQRRKILGGGGAKKDTDKQKVK
cpos	cpos|CPAG_07988	CPAG_07988	138	Coccidioides posadasii RMSCC 3488 tyrosine phosphatase (translation) (138 aa)	null	Coccidioides posadasii RMSCC 3488	MWMFAEERVGREMGILGGGRGGGGKLGDWGFVGCLGAWGVTECVRYGFFMLQISGNGVPGWLSWLRYNTFFVLYPIGISSECVLMYLALEPAIMVHPLLPWVFKAILLVYVPGSYILYTHMMAQRRKVMKAAAKKAT
crei1	crei|95439	95439	185	Chlre3	null	Chlamydomonas reinhardtii	MKPSTAYLALYNAAQACGWAAILVVLVIGVTQRETPEQLYDRAAPLTKLVQGAAILDTLHAAVGLVPSSPAMTLMFWVGRGNALFAITEPIAALHASWWAVLMLGAWAAAEVIRYPWYAAITLGACPGWLTWLRYTMFIPLFPLGTLAEMALMWTALPELQSRRLYSLGLPNPYNWAFDYHRFIQ
crei2	crei|188251	188251	703	Chlre3	null	Chlamydomonas reinhardtii	MLMGHAPWIAWRFASASTGWLKRLQLLRENPQAKQLLDAHTSPSPTSSFPVQTLLRQDPGVLAPGLAGSEHTHATGQPPPAAAPQVHTVAHTRQHLGGSELLYNESFPELRETRLEVALAELSAGGREVDGGMVEWVTHAQDAPRPLMTARANNGQQQEANINASAGASPPEKQKATLVAPGSSLLVLSFKQGVGSGTKVLEVDRALLWHASPVLRGAIESAAGSNHSSGGGAGGSSTASVLPIKAAAATTATATASLALDYGSPADWEAVLQVLQLKAPPVDWANVEQLLRLADKYDMDAVRSTCAAFLACNISQMALSHPLDSPRNLLHAASLAERYLKDRFSSSAASSTTSISVSAASASASAGPSSLSPSTAQSYVEAISAALGKALEPARFKGT…
ddis	ddis|DDB_G0278113	DDB_G0278113	226	null	null	Dictyostelium discoideum AX4	MVSIKNLYLVLYNVIQTIGWSIILFKLSIHLFETQSPVGVWEKVGALVSIFQYAAVLEIVHSVFGLVKTSAATTFIQVFSRVACVFLAQNVPTTQNHFFLSLMLMSWSITEVIRYSFYALSILKIDSYILGWLRYTTFIILYPTGVTGETGTIWTSLEFVKNTKFMTLTMPNSLNFAFDFHNILIFSLGFYVIGLPYLYTYMLGQRKKFIASHKKGSTTNIKKTN
dhan1	dhan|XP_458449	XP_458449	226	hypothetical protein DEHA0C18711g [Debaryomyces hansenii CBS767]	null	Debaryomyces hansenii CBS767	MPNSVFVDKYLALYNVISASLWCVILFQTLRDAIIFLNYDSDITSAAECVYISHSYIDYPHKTLVLVQAFNAVVEISNTLLGIVKSSIPTVLLQFLARLLITVGISYYIPGSKGNFHFLSYTSLSLAWSVTEVIRYSFFSAKLVKNDIPYSLLWLRYSTFFVLYPAGLFSELYVVYLSLDSVRGSGYYWFLIFALTMYIPGFVVLYGYMIKQRKKVLNVKNAKKLQ
dhan2	dhan|XP_458450	XP_458450	219	hypothetical protein DEHA0C18733g [Debaryomyces hansenii CBS767]	null	Debaryomyces hansenii CBS767	MSSTKPEGFSTPQKWLITYNSISASLWSIVFFNTVFLSLSLGQPYFFDMTNKITTIIQCFAVVEIYNSATGNVKSPLFTTVTQVFSRLLIVLGICQLLPESPANVHWCFITLCLSWSITEIIRYSYYASNLRSPDKVPYYLTWARYSLFYVLYPTGVMSEMFMVYLSLDEAQNVVGYLYSWFLKAMLVTYLPGLYMLYTYMIKQRKKVLGKPKSLKKTE
dmel	dmel|FBpp0079897	FBpp0079897	245	null	null	Drosophila melanogaster	MSAKAVSKSSKPGASKEPSAVTKLYLFAYNAGQVVGWSYILWQLVNYYILQGPEFRAQVTLWEYTRLAVIIFQNAAFVEILNASFGLVKSNPVVTGFQVFSRMMVVVGVVMATPTGKVSPGLPIALLAWAITEIIRYGYYALNIVKVVPHFVVFLRYTTFIVLYPIGVTGELLCFWWAQSYARENSVWSVVMPNKWNATFSYFGFLWIVMLGYIPIFPQLYLHMFAQRRKILGGGSSGSPQKKAN
drer1	drer|ENSDARP00000033968	ENSDARP00000033968	200	null	null	Danio rerio	VLTVAMVKYYLQKGTHKGLYRNIARTLKFFQTFALLEVGHCAIGIVRTSVIVTGVQVCSRIFMVWFITNSIRQIQNEESVILFVVVWTVTEITRYSFYTFNLLNHLPYFIKWARYNMFIVMYPLGVVGELLTIHAALPYVRRSGMYSLRLPNKYNVSFDYYYFLIIVMLSYIPLFPQLYFHMLRQRRRVLHGEIIVEKDE
drer2	drer|ENSDARP00000022289	ENSDARP00000022289	239	null	null	Danio rerio	MGTSKTAHSESGHKKKKGPGTLATAYLVIYNVIMTAGWLVIAVGLVRAYLARGSYHGLYYSIEKPLKFFQTGALLEILHCAVGIVPSSVVLTGFQVMSRVFLTWAVTHSVREVQSEDSVLLFVVAWTVTEIIRYSFYTFSLLNHLPYLIKWARYTFFIVLYPMGVMGELLTIYAALPYVQKAGLYSITLPNKYNFSFDYHTFLIFVMISYIPLFPQLYFHMMRQRKKVLGHVEEYSKVE
ecab1	ecab|XP_001498311	XP_001498311	204	PREDICTED: similar to protein tyrosine phosphatase-like protein PTPLA [Equus caballus]	4.2.1.-	Equus caballus	MGWLVLAIAMVRFYMEKGTHKGLYRSIQKTLKFFQTFALLEIVHCLIGIVPTSVLVAGVQVSSRIFMVWLVTHSIKPIQNEESVVLFLVAWTVTEITRYSFYTFSLLDHLPYFIKWARYTFFIILYPVGVAGELLTIYAALPYVKKTGMFSIRLPNKYNVSFDYYYFLLITMASYIPLFPQLYFHMLRQRRKVLHGEVIVEKDD
ecab2	ecab|XP_001500197	XP_001500197	295	PREDICTED: similar to protein tyrosine phosphatase-like (proline instead of catalytic arginine), member b [Equus caballus]	null	Equus caballus	MEAEVTEEKIARDDEAPLGRNSKPGRSQSDIDLIKDVPLTWRRPPATAATKGNGGRRGAGRGVAKLAARRKKRGPGSLGTAYLVIYNVVMTAGWLVIAVGLVRAYLAKGSYHSLYYSIEKPLKFFQTGALLEIIHCAVGIVPSSVVLTSFQVMSRVFLIWAVTHSVKEVQSEDSVLLFVIAWTITEIIRYSFYTFSLLNHLPYLIKWARYTLFIVLYPMGVSGELLTIYAALPFVRQAGLYSISLPNKYNFSFDYYAFLILIMISYIPLFPQLYFHMIHQRRKVLSHTEEHKKFE
ecun	ecun|ECU05_1430	ECU05_1430	192	hypothetical protein	null	Encephalitozoon cuniculi GB-M1	MACPSYIRIYNTAGFIVCIVALLASLVFYKTMDPRYLRVAGLSQTFFLMEAANISAKKSNSRYLPTVMQLISRMFIMWVVFWYCGIINWTFPVITTCWYLSDLVRYAFYTFRANTVRVVRYNLFLLTSPIGFVLEMYCLRALYNSLGKIFSYLVVLVALLYIPGFIFLFSHMLRQRKWSRKVKAYKSNRKDL
edis	edis|EDI_053980	EDI_053980	218	ptpla domain protein, putative	null	Entamoeba dispar SAW760	MDAKKVYLKVYNLSMVVGWTFILITYFLKALETGFDAPLMYPHVRIALMIFQYGAILEIFHAITGLVPSPLGTTITQVFSRVVLVAVLEYIPESRALGFLLLGCAWSVTEVIRYSFYSFKLFGLPVPYPLLWCRYSFFIVLYPMGVSGEVITLFKSLPYFRTVTVFGLFPVSYIIWALILYYIPGLYMLYTYMLSQRKKVLGKKNENKPVEALNKKEN
egos	egos|AFR090W	AFR090W	217	Q754Y4_ASHGO AFR090Wp	null	Eremothecium gossypii	MATKTSFGTLALYNLFSALSWAYVLANVALVYPRIGQPRFYAATRGLVTVVQCGMLIEVFNAATGIVKTPVSTTVAQVLSRVLVVVCIFRYIPEAPNASDWPYITLLLAWSITEIVRYSYYFCNLVRSAGTPKWLTILRYNLFWVLYPLGVMSELLIIYSALPHAEARYGAWARLALVAAMLVYIPGFPMLYLHVIAQRRKVMKALRSTAAGAKKTT
ehis	ehis|EHI_110570	EHI_110570	218	protein tyrosine phosphatase, putative	null	Entamoeba histolytica HM-1:IMSS	MDAKKVYLKVYNLSMVVGWTFILVTYFLKALETGFDAPLMYPHVRIALMIFQYGAILEIFHAITGLVPSPLGTTITQVFSRVVLVAVLEYIPESRALGFLLLGCAWSVTEVIRYSFYSFKLFGLAVPYPLLWCRYSFFIVLYPMGVSGEVITLFKSLPYFRTVTVFGLFPASYIIWALILYYIPGLYMLYKYMLSQRKKVLGKKNENKPVEGLFKKDN
eint	eint|Ein05_1470	Ein05_1470	191	hypothetical protein	null	Encephalitozoon intestinalis	MVYLSYIRIYNTVGFIICIVALSTSLMFYKTMDPKYLREAGLCQTFFLMEVANICAKKSNARYVPTVMQLVSRMFIIWVVFWYYGIIDWTFPIITTCWYLSDSIRYVFYMFRVDTIRVIRYNLFLLTSPIGFALEMYCLKTLYYSLGKILSYFVVLAGVVYIPGFIFLFSHMLRQRKWSRKVKACKNRKKD
einv	einv|EIN_029190	EIN_029190	216	protein PHS1, putative	null	Entamoeba invadens IP1	MNPTKMYLVGYNLSMVIGWSYILLTYILTALSTKFSPQEMYPQVHIALQIFQYGAVLEIFHTLFGLVRSPLFTTITQVFSRVILVAVLEYIPESRGLGFLLLGCAWSVTEVIRYSFYSFKLFDLPVPYPLLWCRYSFFIVLYPMGVSGEVITLFLSLPFFKTVMFFGLFPMSYIIWALILYYIPGLYMLYTYMLSQRKKELGQKNMNKPIEVSKKE
ggal	ggal|ENSGALP00000037191	ENSGALP00000037191	254	null	null	Gallus gallus	RRSRERRNMAAAGSGGSRADNGYGGQQPRRKKGPGALATAYLVIYNVVMTAGWLVIAVGLVRAYLAKGSYHSLYYSIEKPLKFFQTGALLEILHCAFGIVPSSVVLTAFQVMSRVFLTWAVTHSVKEVQTEDSVLLFVVAWTITEIIRYSFYTFSLLNHLPYLIKWARYTLFIILYPMGVSGELLTIYAALPFVRQSGLYSISLPNKYNFSFDYYTFLILVMISYIPLFPQLYFHMLRQRRKVLSHTEEHKKSE
glab	glab|GL50581_1004	GL50581_1004	196	Protein tyrosine phosphatase-like protein	null	Giardia intestinalis ATCC 50581	MAAMYLSLYNVVQTILWSLALILVTIWTSARSDKLDLYICMAQSTMILDIVHVALGLTRGGLLTTTLQILSRLVVVWFAVHDSRATAESYPWASWCFLLMYSSWAFAEIIRYSYYLKKDKPPQWLKWLRYSAFHLLYPVGVLTGEVPIIYLARTTHEPYDIYWLGYSIVLLSYVPGFPILFLHMVRQRRRALAVNQ
glae	glae|GLP15_4298	GLP15_4298	199	Protein tyrosine phosphatase-like protein	null	Giardia lamblia P15	MTLAYLLLYNAVQIALWSLSLLLLGVWALTKPDKVDLYICMAQSVMILDIVHVAVGLTRGGLLTTTLQILSRLVVVWFAVHDSRTTIATRSYPWANSCFILMYSSWALAEIIRYSYYLTKNRPPKWLKWLRYNAFSLLYPVGVLVGEVPIIYLARMTYQPYDAFWLGYSIVLLLYVPGFPILFLHMVRQRKHAFIAKQQ
glam	glam|GL50803_7512	GL50803_7512	198	Protein tyrosine phosphatase-like protein	null	Giardia lamblia ATCC 50803	MTLVYLSIYNAIQLALWSLGLLLLGAWALPKPDSLDLYICMAQSMMVLDIVHVALGLTRGGLLTTTLQILSRLVVVWFAVHDSRTTIAARSYSWAHSCFILMYSSWAFAEIIRYSYYLKKNKPPKWLKWLRYNAFHLLYPVGVLAGEVPIIYLARMVYQPYDVFWLGYSIVLLLYVPGFPILFLHMVKQRKRASTAKQ
gzea1	gzea|FGST_05592	FGST_05592	213	Fusarium graminearum conserved hypothetical protein (translation) (213 aa)	null	Gibberella zeae PH-1	MATTTKPQKASPYLFVYNTLFALVRIALFVRTTYLWTQQGNGAVWDELNVTARWTETFTVMEVLHAVAGLVRAAPATTALQVAGRNTIIWAITRNYPEVGFREDAYSFMLMAWNAADAVRYLYFTLQTGTGSVPASLTWLRYNMFIVLYPVGILSEMKLVYEVIVPSQARNPIYQYLLWFGLAIYVPAFYILFGHMLAQRAKLNRSMSKKQS
gzea2	gzea|FGST_08366	FGST_08366	224	Fusarium graminearum conserved hypothetical protein (translation) (224 aa)	null	Gibberella zeae PH-1	MAADTAAATKRPLKPASTVNKAYLIFYNFVSAVLWSVVLGRTVMLLGLHGPEYVYPNVGEFTKWTQTLAGLEVMHSLLGVVRAPLFTTLMQVSSRFLLVWAVVDVFPFLALSPFYSSMLIAWSVTEIIRYSFFALTLSGFQPKFLTWLRYNTFFVLYPVGIFSECWLIWLATAPAGHLNELYKFALQAILAIYVPGSYVLYSHMMTQRRKVMRNMKAQGQKAQ
hsap1	hsap|ENSP00000355308	ENSP00000355308	288	null	4.2.1.-	Homo sapiens	MGRLTEAAAAGSGSRAAGWAGSPPTLLPLSPTSPRCAATMASSDEDGTNGGASEAGEDREAPGERRRLGVLATAWLTFYDIAMTAGWLVLAIAMVRFYMEKGTHRGLYKSIQKTLKFFQTFALLEIVHCLIGIVPTSVIVTGVQVSSRIFMVWLITHSIKPIQNEESVVLFLVAWTVTEITRYSFYTFSLLDHLPYFIKWARYNFFIILYPVGVAGELLTIYAALPHVKKTGMFSIRLPNKYNVSFDYYYFLLITMASYIPLFPQLYFHMLRQRRKVLHGEVIVEKDD
hsap2	hsap|ENSP00000373153	ENSP00000373153	254	null	4.2.1.-	Homo sapiens	MAAVAATAAAKGNGGGGGRAGAGDASGTRKKKGPGPLATAYLVIYNVVMTAGWLVIAVGLVRAYLAKGSYHSLYYSIEKPLKFFQTGALLEILHCAIGIVPSSVVLTSFQVMSRVFLIWAVTHSVKEVQSEDSVLLFVIAWTITEIIRYSFYTFSLLNHLPYLIKWARYTLFIVLYPMGVSGELLTIYAALPFVRQAGLYSISLPNKYNFSFDYYAFLILIMISYIPIFPQLYFHMIHQRRKILSHTEEHKKFE
isca	isca|EEC04994	EEC04994	228	ptpla domain protein, putative [Ixodes scapularis]	null	Ixodes scapularis	KMSKAAPTKRGPSAEGKLYLACYNALQCVGWGFILVRTLAFLLQNKSFHGLWPHVALPVEFFQTLALLEVVHCVVGLVATSPFLTLIQILSRLMVVWGILVPSQNQYGVVMLLVAWCLAEITRYTFYGATLYNCCPYPLAWCRYSFFLVLYPTGVTGEIVTMIAALPYIRQRGLFSIALPNLANFSFDYHTAVILIIASYVPFFPQLFGHLLKQRGKFLAPKADEKRH
klac	klac|XP_455715	XP_455715	214	unnamed protein product [Kluyveromyces lactis]	null	Kluyveromyces lactis NRRL Y-1140	MASSKASIFSFLPLYNLLSASAWAYVLYQVVTLYPKIGQPSFFIATKDLVTYVQCGAIIEVTNSLFGIVRAPLVTTAAQVASRLLVVIGIFQYVPEAENAHKIYYITLLSAWCIAEIVRYMFYFFNLVAQAPTVLVVLRYNMFYVLYPLGVGSELFIIYSALPLAEAKYNILYKYFLIAGMLAYIPGFPVLFSHMVAQRRKVMRSLNGDKRKSA
lbic	lbic|gww1.5.350.1	gww1.5.350.1	253	null	null	Laccaria bicolor S238N-H82	KYYLIAYNVLSALGWAYVLIATVVHIFNLDGGSDAIPANATTASSTLSRFLSTIPFLRSSGIFSTSLETCLPLSLQPIYRRSTTTFARVGTQTAFVQSFAVLEVLHVFFGLVRSPLQTTIMQVSSRLFLVWGITEQFPLVHSNPLYASMVLAWSMTEVIRYCFYAANLAGYNPSSLLYLRYTTFYILYPVGASSEAFLIYATLPASSPLPGWQSWLRGMWKPTDYIRAGLFAIWWPGLYIMYTYMIAQRRKVL
lbra	lbra|LbrM.05.0270	LbrM.05.0270	224	protein tyrosine phosphatase, putative	null	Leishmania braziliensis	MGIRDMYLLAYNASMCVGWGAILVKVVKHFVDGGDAASVYPEIAQLLCVAQTGALAEILHAAFGIVRSPVGTTLLQVLSRLIVLYGAVRLGDTEATRSLAFVQMVVAWCLSEVIRYSFYGANLLNTTAPPLTWLRYSAFMVLYPVGITGEIGCLYKALPYIKKHKPWTVEMPNKLNFTFSWYNSVWFILLGVYPYGSYVMYSYMLAQRRKMFAKAASERAKKSA
linf	linf|LinJ.05.0280	LinJ.05.0280	224	protein tyrosine phosphatase, putative	null	Leishmania infantum	MGIKDMYLLAYNAGMCVGWGTILVKVIGHLAEGRDPASVYPGIARLLCVAQTGAVAEILHAAFGVVRSPVGTTFLQVLSRLIVLYGAVRIGDTDSTKSLVFVQMLVAWCLSEIIRYSFYGANLLRVNLASLTWLRYSAFMVLYPVGITGEIGCLYKALPYIKKHKPWTVELPNKLNFTFSWYNTVWFILLGIYPYGSYVMYSYMLAQRRKTFAKSASERSKKSA
lmaj	lmaj|LmjF.05.0280	LmjF.05.0280	224	protein tyrosine phosphatase, putative	null	Leishmania major strain Friedlin	MGIKDMYLLAYNAGMCVGWGTILVKIIVHLAEGRDPASVYPDIARLLCVAQTGAVAEIFHAAFGIVRSPVGTTFLQVLSRLIVLYGAVRIGDTDSTKSLVFVQMLVAWCLSEIIRYSFYGANLLRVNVASLTWLRYSAFMVLYPVGITGEIGCLYKALPYIKKHKPWTVELPNKLNFTFSWYNAVWFILLGIYPYGSYVMYSYMLAQRRKTFAKAAPERSKKSA
lmex	lmex|LmxM.05.0280	LmxM.05.0280	224	protein tyrosine phosphatase, putative	null	Leishmania mexicana	MGIKDMYLLAYNAGMCAGWATILVKVIGHLAEGRDVASVYPEIARLLCVAQTGAIVEIFHAAFGVVRSPVGTTFLQVLSRLIVLYGAVRIGDTDSTKSLVFVQMLVAWCLSEVIRYSFYGANLLSVSVAPLTWLRYSAFMVLYPVGITGEIGCLYKALPYIQKHKPWTVELPNKLNFTFSWYNSVWFILLGVYPYGSYVMYSYMLAQRRKTLAKAASERSKKSA
mbre1	mbre|estExt_fgenesh1_pg.C_170015	estExt_fgenesh1_pg.C_170015	1836	null	null	Monosiga brevicollis MX1	MACPDQVLDFGRNERFSYMVQPLLGRNLADLRKCSQGGRLEKRSVSYFACEALQALEATYRKIYLIDFGLARFYKDNNGAVRPPRPVAAFRGTGRYASLASHNNQELAPRDDLISLLYSLIELILGALPWRHLRDRDEIRKLKEQYSLDALTQGLPTPYVHLVTQVANLGFADRPDYSAMIRVFSMDATDSKRRYPPRRVAWRPDEALAAQHGQPVVGERVVAHAHVRSALSSGLAGLQLKQAAAQAASPAPAAPAVAPVKPSGPKMTLAVKQKDCNADPPLLPITEQRPTHKGLLHDRVRQLVQDEGEAAVASGAGADHGDDAARRRVEGGTHGKARDLKATANTKTGLLDNPALATARRGSNASAGRSGQHAFAPSSALHAVQATQGVSKATSMPGS…
mbre2	mbre|estExt_fgenesh2_pg.C_550009	estExt_fgenesh2_pg.C_550009	814	null	null	Monosiga brevicollis MX1	MSRNGSAMASARPAAGGQKDGTSGQAEGGNALVNGYLILYNALLAAGWSMILYDLLRPFHLCNGVAGDHELDLAPAWLPAQAHGLLCTDSSSGMPLFHALQIFQTAAILEVAHAALGFVKAKVSTTFMQVLSRVMLVWAACWINPRIMNSLAFYTMTFAWAVTEVVRYNWYWTKLLLGDAPGFLTWCRYSFFVVLYPLGVASEIACILQAIGYYDALAEEQRVPDDDETAQFLARVALTFNYTIMAFLSLYPIVFPGLYMHVWAQRRKVFGKRRPARPEPTEGIQWPADATGTRSTSSTGQAVLARSVMDVDPQAAVAVMKERNWRFGYGKHFIENVRISLRTPETALKVAQTGLDYMHNQFEFVRDGKVMSLATAMSTITASFPGTMTIKGSGKRDPV…
mdom	mdom|ENSMODP00000022865	ENSMODP00000022865	260	null	null	Monodelphis domestica	MAAAATAVSSTTKGNGTSGRSGPSEAGGPRKKKGPGPLATAYLVIYNVVMTAGWLVIAVGLVRAYLAKGSYHSLYFSIEKPLKFFQTGALLEVVNLPILKYFSGIVPSSVVLTSFQVMSRVFLIWAVTHSVKEVQSEDSVLLFVIAWTVTEIIRYSFYTFSLLNHLPYIIKWARYTLFIVLYPMGVSGELLTIYAALPFVRQANLYSISLPNKYNFSFDYYAFLILIMISYIPLFPQLYLHMIHQRRKVLSHPEEQKKYE
micr1	micr|ACO63818	ACO63818	217	predicted protein [Micromonas sp. RCC299]	null	Micromonas sp. RCC299	MATQAYLLLYNTAQALGWSAALATTVRSIVVNGGSLAAVYGDSGWFVRTFQVASVLEVFHAGLKLTRTPMSAALMQWAGRTHVLIAVTHAIPHLQTTAAAGILILAWALTEVIRYPSYALSQSCPGWLNWLRYTIFIPLYPIGAASEMKLMYDGIPTMTAKKMYSISMPNAYNFAFDYTSFVKVVLILYPFLFYQLYAYMFVQRKKKLGPSTRKKED
micr2	micr|ACO64497	ACO64497	230	predicted protein [Micromonas sp. RCC299]	null	Micromonas sp. RCC299	MSLKKNYLLAYNATLIFGWALVLTVAAKACITLGPKHVYENVEVMLLVAQTAAVMEVLHAMFGIARSPVLVTAMQVSSRLMVVWGVLYVAPPSRAAFLPLANVGGVDLGLGLPSLLFAWGVTEVVRYSYYFFKLLGTVPHAVTWMRYTFFIVLYPLGVASELFLTYSGFPHLVSTGALSYPMPNPYNISIHFPSIVVMFFLGYVPGFPMLYMYMVNQRKKVLAPKKAKRA
mmul1	mmul|XP_001091308	XP_001091308	288	PREDICTED: protein-tyrosine phosphatase-like member A-like [Macaca mulatta]	null	Macaca mulatta	MGRLTEVAALGSGARAARWAGSPPTLLLLSPTSPGCAATMASSDEDGTNGGASEAGEDREAPGKRRRLGLLATAWLTFYNIAMTAGWLVLAIAMVRFYMEKGTHRGLYKSVQKTLKFFQTFALLEIVHCLIGIVPTSVLVTGVQVSSRIFMVWLITHSIKPIQNEESVVLFLVAWTVTEITRYSFYTFSLLDHLPYFIKWARYNFFIILYPVGVAGELLTIYAALPYVKKTGMFSIRLPNKYNVSFDYYYFLLITMASYIPLFPQLYFHMLRQRRKVLHGEVIVEKDD
mmul2	mmul|XP_001113078	XP_001113078	254	PREDICTED: protein-tyrosine phosphatase-like member B-like [Macaca mulatta]	4.2.1.-	Macaca mulatta	MAAAAATAAAKGNGGGGGRAGAGDASGTRKKKGPGPLATAYLVIYNVVMTAGWLVIAVGLVRAYLAKGSYHSLYYSIEKPLKFFQTGALLEILHCAIGIVPSSVVLTSFQVMSRVFLIWAVTHSVKEVQSEDSVLLFVIAWTITEIIRYSFYTFSLLNHLPYLIKWARYTLFIVLYPMGVSGELLTIYAALPFVRQAGLYSISLPNKYNFSFDYHAFLILIMISYIPIFPQLYFHMIHQRRKILSHTEEHKKFE
mmus1	mmus|ENSMUSP00000074397	ENSMUSP00000074397	285	null	null	Mus musculus	MERWTEAAAAGSGTSVARSAGPSRSCALLLRVRVRVTMASSEEDGTNGASEASDEKEAAGKRRRLGLLATAWLTFYNIAMTAGWLVLAIAMVRFYMEKGTHRGLYKSIQKTLKFFQTFALLEVVHCLIGIVPTSVLVTGVQVSSRIFMVWLITHSIKPIQNEESVVLFLVSWTVTEITRYSFYTFSLLDHLPHFIKWARYNLFIILYPVGVAGELLTIYAALPYVKKSGMFSVRLPNKYNVSFDYYYFLLITMASYIPLFPQLYFHMLRQRRKVLHGEVIAEKDD
mmus2	mmus|ENSMUSP00000060462	ENSMUSP00000060462	254	null	4.2.1.-	Mus musculus	MAAAAATAATKGNGGGSGRVGAGDSSGARKKKGPGPVATAYLVIYNVVMTAGWLVIAVGLVRAYLAKGSYHSLYYSIERPLKFFQTGALLEILHCAIGIVPSSVVLTSFQVMSRVFLIWAVTHSVKEVQSEDSVLLFVIAWTITEIIRYSFYTFSLLNHLPYIIKWARYTLFIVLYPMGVTGELLTIYAALPFVRQAGLYSISLPNKYNFSFDYHAFLILIMISYIPLFPQLYFHMIHQRRKVLSHTEEHKKFE
ncan	ncan|NCLIV_055210	NCLIV_055210	275	hypothetical protein	null	Neospora caninum	MAGAAPAASPVAAKKDPVVRPPSLAAHLYLFLYNCVATAAWGYVFFLFVQHTLEKSSWTDFAAPSLYRALEFPLTVAQSMQAMEVVHAAAGIVRSGVMTTLTQVFSRIQLVLFLFRHVPETHDTAAFGSLIAAWCLAELLRYPFFCAQELLHCIHHREAKKAFGDEAAMAAVKAKTEVPMILKWLRYSGFTFLYPVGITSEVVCMLSALPTLQLPHFAHYPVPMPNTLNFEVNLHCLYVLILLAYIPGSFMLYTHMLQQRKKNLYGAGAEEKKRQ
ncra	ncra|NCU08985T0	NCU08985T0	215	Neurospora crassa OR74A (finished) protein tyrosine phosphatase	null	Neurospora crassa OR74A	MAGSALRKGYLVLYNAASAVAWATILGRVASVYFAKGAPFVPLVVDDFARVTQTFAVMEIFHALTGIVPAPIFTTVMQVASRLMLVWGISYPFPHLNSSAWYTSMLTAWSTTEVIRYSYFALKQVDFIPYWLHWLRYSAFLVLYPMGISSEVAMIFKALVGPADQLATWYPYALVAVLLSYIPGSVVLYSHMLSQRRKQVGGGAIKEKKEKKRQ
nvec	nvec|e_gw.508.67.1	e_gw.508.67.1	216	null	null	Nematostella vectensis	TLYLVLYNAVLCLGWSIVLVLGSLHWLRHGTHVGLFSAISIPLYIFQTAAIMEVFHCAVGFVRSSVFLTGFQVASRLFLVWAILYSVPEVQDSIGVAAAVAAWSVTEVIRYLFYVCSLVSVLPYALQWCRYTFFFFLYPIGVTGELVAIYASLPFVQKSGIYSVALPNPLNVGFSYYFFLIAVMLSYIPIFPQLYFHMIGQRRKVLSSEPRGKKD
oana1	oana|ENSOANP00000002222	ENSOANP00000002222	204	null	null	Ornithorhynchus anatinus	WLVLAVSMGRFYLENGTHKGLYRNIQKILKFFQTFAMLEIVHCAVGIVPTSVLVTGVQVSSRIFMVWLVTHSIKPVQNEDSVVLFLVAWTVTEITRYSFYTFNLLNHLPYFIKWARYNLFIILYPIGVAGELLTIYAALPYVKKTGMFSLRLPNKYNISFDYYYFLLITMASYIPYQVFPQLYFHMLRQRRKVLHGEVIVEKDD
oana2	oana|ENSOANP00000021985	ENSOANP00000021985	119	null	null	Ornithorhynchus anatinus	LKQVQSEGSVLLFVVAWTITEIIRYSFYTFSLLDHLPYLIKWTRYTLFIALYPMGVTGELLTIYAALPFVRRAGLYSVSLPNKYNFSFDYHAFLILVMFSYIPLFPQLYFHMLRQRRML
osat1	osat|NP_001055759	NP_001055759	219	Os05g0460800 [Oryza sativa (japonica cultivar-group)]	null	Oryza sativa Japonica Group	MARPSQLYLLSYNSVQALGWFVALLRLLPCLAPPSSVHSSYAVAGDLVCLLQTWAILETIHAAIGLVHTSPLLAFLQWGGRTHFVLAVVRQIPEVQSSPSVFITFMAWSISEVIRYSHYALTTLKVCPPWLTYLRYTAFIPLYPIGVGPGEMWTMYQALPFVKERKLYSGFFGKFSMSYHSFLVAVLAVYPFLWMKLYLHVFKQRRSKLGKSGGAKKRA
osat2	osat|NP_001042032	NP_001042032	221	Os01g0150200 [Oryza sativa (japonica cultivar-group)]	4.2.1.-	Oryza sativa Japonica Group	MTGVGSAVRRLYLSVYNWAVFFGWAQVLYYAVTTLLESGHEAVYAAVERPLQFAQTAAFLEILHGLVGLVRSPVSATLPQIGSRLFLTWGILWSFPETHSHILVTSLVISWSITEIIRYSFFGMKETFGFAPSWLLWLRYSTFMVLYPTGISSEVGLIYIALPYMKATEKYCLRMPNKWNFSFDFSYASILSLAVYVPGSPHMFTYMLAQRKKALAKAKAA
osat3	osat|NP_001052344	NP_001052344	221	Os04g0271200 [Oryza sativa (japonica cultivar-group)]	4.2.1.-	Oryza sativa Japonica Group	MAGVGSAVRRLYLSVYNWAVFFGWAQVLYYAVTTLLESGHEAVYAAVERPLQFAQTAAFLEILHGLVGLVRSPVSATLPQIGSRLFLTWGILWSFPETHSHILVTSLVISWSITEIIRYSFFGMKEAFGFAPSWLLWLRYSTFMVLYPTGISSEVGLIYIALPYMKASEKYCLRMPNKWNFSFDFFYASILSLAIYVPGSPHMFTYMLAQRKKALAKAKAA
otau	otau|fgenesh1_pm.C_Chr_13.0001000047	fgenesh1_pm.C_Chr_13.0001000047	229	null	null	Ostreococcus tauri	MSFAKLYLATYNASLIAGWLSVLVFGFSALRATGAASVYDAIEKPLVWSQTAAVLEIVHAAIGLARSPVVVTAMQVSSRLMVVWGVLILAPESRTAKMGVVGPLELGVPSLILAWGVTEVIRYSFYFFKVATKDGEVPRAIVWCRYTLFIVLYPLGVSSELFLAKSGFAQLVKTNPLALEMPNKLNIAFHFPTFMVLFFLGYVPGFPMLYGYMLDARKKVLGTKSKRD
pber	pber|PBANKA_134650	PBANKA_134650	221	protein tyrosine phosphatase, putative	null	Plasmodium berghei str. ANKA	MNIKNRCLFIYNTVSCLLWICVLYVSLEYALYKEKRPITKFWGQHKNLIAITQSLSIFDVLFSLFGFIKSDIKIVMTQIFSRFFIVHLIFNYLPNNNKWILSCLIPWAIIDIIRYLIYSLNLLNIRIGILTSLRNKLPLILYPIGIVSEVVCTLTSLKNIQSTPFLRSFPYAMPNNLNFQIDIYYFCIFILFLYIPGSILVYTTAVRKSRGKTTTNEKKVN
pcha	pcha|PCHAS_135110	PCHAS_135110	220	protein tyrosine phosphatase, putative	null	Plasmodium chabaudi chabaudi	MGIKNRFLFIYNAVSCALWVCVLYVSLEFALYKDKYPITKFWAQHKNLITITQTLAIFDVISSLFGLIRSDFKIVVTQIFSRFFIVHLIFNYLPNNNKWILSCLIPWAIIDIIRYLIYSLSSLNIRIGILVSLRNKLPLILYPIGIVSEVVCTLTSLKNIQATPFLRSFPYAMPNNLNFQIDIYYFCMFVLFLYIPGSIFVYAAAVRKSKGKSTNEKKMD
pchr	pchr|e_gww2.6.519.1	e_gww2.6.519.1	238	null	null	Phanerochaete chrysosporium	MPRQHTRRTDRAPPAHPPPAAGPSPLLKAYLVAFNLVSAAGWLYVLYVPAGLVPLVRRAATTHAAVGQRTAVVQTLALLEVVHSLLRWVRSPLATVAMQVSSRLFVVWGINHFFPNTHTHPAYASMVLSWSFTEVIRYVFYACTLVGKEPFPLLWLRYTTFYLLYPTGASSEAALIYSTLPPIDKLASWSLADYFRGAMFCIWWPSLYVLYTHMIKQRRRVLGVGPGRTLGAKPKSL
pfal	pfal|MAL13P1.168	MAL13P1.168	228	protein tyrosine phosphatase, putative	null	Plasmodium falciparum 3D7	MSATSKCMLIYNLVCCCLWTVILFTSLQYVFNKEKYPITTFWSNYKNIITITQSLAIFEIFFTIIGIINSVVSIVTIQVFSRLFVVYLIFNFLPNTNKWILSCLIAWAIIDIIRYLFYSLNILNLRFNILASLRKKLPLILYPIGITSEIVCTLASLNNIYATPFLRTYPYSMPNNINFQIDIYYFCIVVLILYIPGSILLYATAVRKSKQKIPIPEKKSDGANKKKI
phum	phum|PHUM075720	PHUM075720	233	null	null	Pediculus humanus	MSGVKNSKKEQNFITKFYLLLYNILQTLGWSYLLYNIVGYYLSDKKNLPSKDLWSNVKLVVCIFQNAAALEIIHAAIGIVPSNVLITTFQVLSRLMVVNGVLLATPTGPQSPGLPLCLIAWAVTEIIRYLFYTLNLIGKIPYILVWSRYTFFIILYPLGVTGELLCFYWAQAYVSEHKIFTAELPNYWNFTFSYNYLLISIMLLYIPLFPQMYLHMFSQRRKVIGGQKVKKSK
pkno	pkno|PKH_122120	PKH_122120	228	protein tyrosine phosphatase, putative	null	Plasmodium knowlesi strain H	MGVKNKCMLIYNVACCSLWLTILVVSLQYVINKEKYPLNTFWPNYKNLVTVTQSLAALEILFTLFGLINSVFCIVTTQVCSRLFVVYLIFNYLPQNNKWIFSCLIAWAIIDIIRYLFYSLNLLNIHINLLASLRNKLPLILYPIGITSEVVCTIASLKNIHSTPFLRAYPYAMPNNINFQIDIYYFCIFVLILYIPGSIFLYASAMRKSKKGTQGMDKKLDRSAKKTI
ppat1	ppat|estExt_Genewise1.C_1550082	estExt_Genewise1.C_1550082	232	null	null	Physcomitrella patens subsp. patens	MATASVARNAYLTCYNSLQSLGWALVLLRLVNDIVETKSLRGGFSAAGNVVCFLQLAAFLEILHSALGLVPTGILFAFMQWLGRSHVLFAIVAKIPEVQEQPPIMITFLAWSAAEVIRYPHYTLGLLGLCPHWLTWLRYTAFIVLYPIGALYGEMLAMYLSLDFIKDRNLYASSFKWLPFDYHFFVVWVMIMYPFLWLLLYLHMFRQRRSKLTKRGSGSNRHQTAISKRID
ppat2	ppat|estExt_Genewise1.C_300032	estExt_Genewise1.C_300032	221	null	null	Physcomitrella patens subsp. patens	MGLARAYLAVYNWVLFAGWSQILYSAVFALYTRGPPAVYEAVEKPLQIWQTAALLEIFNSIVGITSSPVTATLPQISSRVFITWGVLFSFPQVRDHWLVTSLILSWAVTEVIRYSFFGLKEVFGSPPRFLLWLRYTTFYVLYPTGICSEAGLIFVALPFMKETGLYSLRMPNKMNFGFDYYYASILAILAYIPGSPGMYSHMIRQRKKALGAKPKSVKET
pram	pram|fgenesh1_pg.C_scaffold_57000018	fgenesh1_pg.C_scaffold_57000018	229	null	null	Phytophthora ramorum	MAKNALLNLYLLAFNAASCAGWAYVLYLTVTTVLQAHGDGQDLESVSRTVWDVVSLPLKLVQTMAVMEIVHAAVGFVRSPLGSTIMQVSSRLWLVWAINVLCPVSRYQFGFPLMVASWGLVEVPRYAFYALNLYNVVPGFLFFLRYHLFMVLYPSGVLGEVLCMVSSLSFLSTGAYAITQPNTHNISISLYVVVILVLIVYIPGLPVMYGHMLTQRNRAYSKTKAKTA
psti1	psti|XP_001383627	XP_001383627	207	hypothetical protein PICST_57597 [Pichia stipitis CBS 6054]	null	Scheffersomyces stipitis CBS 6054	MPSISSVYLSLYNAVATSVWSAILILGLFDFIAAGAPGDFPHAVLVYVQLVNSAFDILHSAIGLVKSPLLTVLLQTLARSIITIGICYKLPEAPANWNLPAFTAITVAWSLAEIIRYGFYAVKLACDEVPSWMFWLRYNMFILLYPVGLVAESTVVISALKYTMGSSYFFFLLFALSMYLPGFFTLYGHMFSQRRKVYGLGIKQKTE
psti2	psti|XP_001383628	XP_001383628	215	hypothetical protein PICST_56836 [Pichia stipitis CBS 6054]	null	Scheffersomyces stipitis CBS 6054	MSESASHPKKWLIAYNSISASLWTIVLFNTIFLGSSLGQPYLFDYTNKITTWIQTFAVVEIINSATGLVKSPIFTTATQVFSRLLIVWGVCQLLPESPANTHWIYITLSLSWSITEIIRYSYYATNLTSPGGVPDWLTWLRYTTFYVLYPTGVSSETYMIYLSLNEASSIVGQWYYYFLIFTLFTYIPGFYMLYTYMIKQRKKVLGKSKSTKKTE
ptro1	ptro|ENSPTRP00000003951	ENSPTRP00000003951	289	null	null	Pan troglodytes	LHMGRLTEAAAAGSGARAAGWAGSPTLLPLSPTSPRCAATMASSDEDGTNGGASETGEDREAPGKRRRLGFLATAWLTFYDIAMTAGWLVLAITMVRFYMEKGTHRGLYKSIQKTLKFFQTFALLEIVHCLIGIVPTSVLVTGVQVSSRIFMVWLITHSIKPIQNEESVVLFLVAWTVTEITRYSFYTFSLLDHLPYFIKWARYNFFIILYPVGVAGELLTIYAALPYVKKTGMFSIRLPNKYNVSFDYYYFLLITMASYIPLFPQLYFHMLRQRRKVLHGEVIVEKDD
ptro2	ptro|ENSPTRP00000051117	ENSPTRP00000051117	255	null	null	Pan troglodytes	MAAVAATAAAKGNGGGGGRAGAGDASGTRKKKGPGPLATAYLVIYNVVMTAGWLVIAVGLVRAYLAKGSYHSLYYSIEKPLKFFQTGALLECLHCYNSRIVPSSVVLTSFQVMSRVFLIWAVTHSVKEVQSEDSVLLFVIAWTITEIIRYSFYTFSLLNHLPYLIKWARYTLFIVLYPMGVSGELLTIYAALPFVRQAGLYSISLPNKYNFSFDYYAFLILIMISYIPIFPQLYFHMIHQRRKILSHTEEHKKFE
pviv	pviv|PVX_082515	PVX_082515	228	tyrosine phosphatase, putative	null	Plasmodium vivax SaI-1	MGVKNKCMLVYNVACCSLWLTVLFVSLQHVINKEKYPLKSFWPNYKKLITGTQSLAVLEILFTLFGLINSVVGIVTTQVCSRLFVVYLIFNYLPENNQWIFSCLIAWAIIDIIRYLFYSLNLLNFHVNLLASLRNKLPLILYPIGITSEVVCTIASLKNIHSTPFLRAYPYSMPNNLNFQIDIYYFCIFVLILYIPGSILLYASAMRKSKKGTQGTDKKLDRSAKKTI
rcom1	rcom|29788.m000339	29788.m000339	217	ptpla	null	Ricinus communis	MKLSLPKLYLFSYNSLQAFGWSVALFKILSTLISTNSVNTAYASAGELICLLQILAFLEVIHGALGLVPSGVLFPFMQWGGRTHFVFIVRNLIEVQELPSVFITFFVWSLSEVIRYPHYALNILGNCPSWINYLRYTAFIVLYPIGIAPGEMWLIYQALPFVKKTSLFANFFAALPLNYHDFLRVGLVCYPFLWFNLYLHLLKQRRLKLGKHHKKKN
rcom2	rcom|29913.m000154	29913.m000154	210	ptpla	null	Ricinus communis	MAGFFSLLRRLYLTIYNWAVFIGWQESGYQHVYNAVERPLFLAQTAAVLEIFHGLVGLVRSPITATLPQIGSRLYVTWGILYSFPEIRTHFLVSSLVISWSITEIIRYSFFGTKEALGYAPAWLMWLRYSTFLLLYPTGISSEVGLIYFALPYIKKSEKYCIRMPNTWNFSFDNFYAAILVLGIYVPGSPHMYSYMLGQRKKALSKSKRE
rnor	rnor|ENSRNOP00000003013	ENSRNOP00000003013	254	null	null	Rattus norvegicus	MAAAAATATTKGNGGGSGRAGAGDSSGSRKKKGPGPVATAYLVIYNVVMTAGWLVIAVGLVRAYLAKGSYHSLYYSIEKPLKFFQTGALLEVSKAGLRIVPSSVVLTSFQVMSRVFLIWAVTHSVKEVQSEDSVLLFVIAWTITEIIRYSFYTFSLLNHLPYIIKWARYTLFIVLYPMGVTGELLTIYAALPYVRQAGLYSISLPNKYNFSFDYHAFLILVMISYIPLFPQLYFHMIQQRRKVLSHTEEHKKLE
scer	scer|scer_s288c__YJL097W	scer_s288c__YJL097W	218	Essential 3-hydroxyacyl-CoA dehydratase of the ER membrane, involved in elongation of very long-chain fatty acids; evolutionarily conserved, similar to mammalian PTPLA and PTPLB; involved in sphingolipid biosynthesis and protein trafficking	4.2.1.-	Saccharomyces cerevisiae S288c	MSKKLASPLSFLPLYNLLSAVGWSYLLYLVISLYPKVGQPAFFYQTKNVATLVQCGAIIEIINSFLGVVRSPLLTTVAQVSSRLLVVLGIFQLLPNTSGVQSVVYISLLLAWSITEIVRYLYYFFMLVFKNGAPKILILLRYNLFWILYPTGVASELRIIYCALNAAESQYSLLYKRILIAAMLAYIPGFPMLFLHMVAQRKKVMKSLRSSFGKKLI
sman1	sman|Smp_022700.1	Smp_022700.1	203	protein tyrosine phosphatase-like protein	null	Schistosoma mansoni	MSIVYRWGYILSLYILESSFKRKWFELSVQVDIFLRLFQSLAVVEIIHSAVGLVRSSVMTTMLQVSSRLLVVWGILYMVPEVARDNLGVPLIVISWSIAEMIRYSYYVADICRVKLNLLTWLRYSGFMILYPTGISGEVLLIVSGIKRLRETEQYSFDLPNALNCSLSYWFAFAAILITYIPGSKTMYTHMMRQRKKVLQNCN
sman2	sman|Smp_022700.2	Smp_022700.2	215	protein tyrosine phosphatase-like protein	null	Schistosoma mansoni	MSIKKSYLGIYNGFQLMGWGYILSLYILESSFKRKWFELSVQVDIFLRLFQSLAVVEIIHSAVGLVRSSVMTTMLQVSSRLLVVWGILYMVPEVARDNLGVPLIVISWSIAEMIRYSYYVADICRVKLNLLTWLRYSGFMILYPTGISGEVLLIVSGIKRLRETEQYSFDLPNALNCSLSYWFAFAAILITYIPGSKTMYTHMMRQRKKVLQNCN
spom	spom|NP_595700	NP_595700	208	phosphoprotein phosphatase (predicted) [Schizosaccharomyces pombe 972h-]	4.2.1.-	Schizosaccharomyces pombe	MSKILKIQYLKLYNVISCFLWMSVLLRTGLIWGITKDTAVVFHETNTLVRWVQTLAIAEVFHSIFGLVSSSPLTTIIQVASRLYLVWGVCYPFSYVIEGSPIYLSMIIAWSITEIIRYAFYAFNLNGDIPAFLTWLRYNTFLILYPIGAGSEFLLVLKSRIAAQYVWSLNKLLWPILMSIYPPGLYIMYTHMLAQRRKISKRAAARRT
tadh	tadh|estExt_fgeneshTA2_pg.C_70407	estExt_fgeneshTA2_pg.C_70407	232	null	null	Trichoplax adhaerens	MAEEASKRKGPGMLGNFYLLLYNVLQTIGWSAILVKTCQHYHQNRSLDGFYKEIHQILKIFQSAAILEVFHCAIGLVRANVVLTAFQVASRLIIYWGVILSVKEIQDTIAVELAVMAWTITEIIRYSYYTTNIIGFAPYILSWLRYTLFIVLYPCGVSGELLCIIYSLPYVAKRKLYSYEMPNDLNMSFDYYSALIFISLLYIPIFPQLYGHMFRQRRKCLSPSSKAEKTD
tbrg	tbrg|Tbg972.10.12870	Tbg972.10.12870	281	protein tyrosine phosphatase, putative	null	Trypanosoma brucei gambiense	MQRLLNQPALTINATLWCYFFFCLSSGRMVVKLKLSLYSCSTTFLTLVHPLLMLSKVYLLAYNGVLLAGWSTILMKIVQHLSTGGRFADVYSLIAPLLVVSQSAAVLEVLHALFGLVRSPVGTTLLQVLSRLLVLYGALEIGPTAARMSPFATQMIVAWSLAEVIRYTFYASNLAGVKLRPVTWLRYSAFTVLYPMGITGEIACFISALPYIREEKPWTVELPNRLNFSFSWYYTVLLLLAVVYPAGSYVMYTYMLQQRRKALKATDDASQTDVSNKKKAS
tbru1	tbru|Tb427.10.10610	Tb427.10.10610	229	protein tyrosine phosphatase, putative	null	Trypanosoma brucei	MLSKVYLLAYNGVLLAGWSTILMKIVQHLSTGGRFADVYSLIAPLLVVSQSAAVLEVLHALFGLVRSPVGTTLLQVLSRLLVLYGALEIGPTAARMSPFATQMIVAWSLAEVIRYTFYASNLAGVKLRPVTWLRYSAFTVLYPMGITGEIACFISALPYIREEKPWTVELPNRLNFSFSWYYTVLLLLAVVYPAGSYVMYTYMLQQRRKALKATDDASQTDVSNKKKAS
tbru2	tbru|Tb927.10.10610	Tb927.10.10610	229	protein tyrosine phosphatase, putative	null	Trypanosoma brucei	MLSKVYLLAYNGVLLAGWSTILMKIVQHLSTGGRFADVYSLIAPLLVVSQSAAVLEVLHALFGLVRSPVGTTLLQVLSRLLVLYGALEIGPTAARMSPFATQMIVAWSLAEVIRYTFYASNLAGVKLKPVTWLRYSAFTVLYPMGITGEIACFISALPYIREKKPWTVELPNRLNFSFSWYYTVLLLLAVVYPAGSYVMYTYMLQQRRKALKATDDASQTDVSNKKKAS
tcon	tcon|TcIL3000.10.8930	TcIL3000.10.8930	229	protein tyrosine phosphatase, putative	null	Trypanosoma congolense	MTSKAYLLAYNGTLLAGWATILAKIAQHFSNGGAVTEVYPVIARLLVIFQSAAVMEVLHALLGLVRSPVGTTLLQLLSRLLVLYGTLEIGPTAARKSAFATQMVVAWCLAETIRYAYYVSTLSGLRSKMITWLRYSAFTVLYPMGITGEIACFICALPYIKENKSWSVELPNRFNFAFSWYYTALLMLGLAYPAGSYIMYTYMLQQRKKALGDAAGSSVKELGGEKKRD
tcru	tcru|Tc00.1047053511635.40	Tc00.1047053511635.40	234	protein tyrosine phosphatase, putative	null	Trypanosoma cruzi strain CL Brener	MLKKAYLLAYNGSMLTGWALILFKVVNHVASGKNIWDVYPLIARLLLVFQGGAVMEIIHAMLGLVRSPVPTTFMQVSSRLIVLFGSLRIGPTESRHSPFFTQMVVAWSLSEIIRYAFYATNLLDFKPKILTWLRYTAFMLLYPVGISGEIGCFYKALPYIKANKPWSMELPNRYNWTFSWYNTVWLILLGLYPYGSYVMYTYMLQQRRKVLGFTTRTAPPASGATTATKSSKKQ
tgon	tgon|TGME49_111290	TGME49_111290	274	protein tyrosine phosphatase-like domian-containing protein	null	Toxoplasma gondii	MAEAAPARASLAGKVPGPRPPSLAVHLYLFLYNCVATAAWSVVFFLFAQHVCQRASWTDFAVPALYRSLEFPLLFAQSMQVMEVLHAAAGIVRSGVMTTLTQVFSRLQLVLFLFRVVPVTHENAAFCSLIAAWCLAELLRYPFFCAQELLLCIHHKEAKKAFGDDAATAIVKSKTEAPMILRWLRYSGFTFLYPVGITSEVVCMLSGLSTLQLPSFTHFPAPMPNALNFEVNLHGLYVLLLLTYIPGSFLLYSHMLRQRKKHLYGAGSEEKKTQ
tnig	tnig|ENSTNIP00000003538	ENSTNIP00000003538	243	null	null	Tetraodon nigroviridis	PGTSKAGHGDVAARKKKGPGALATAYLVIYNVVMTAGHPRSFVVIYVYSSNCIMAKRKMHGATTLSRSPLKFFQTGALLEILHCAVGIVPSSVVLTGFQVLSRVFLTWAITHSVREVQSEDSVLLFVTAWTVTEIIRYSFYTFSLLNHLPYLIKWARYTFFIVLYPMGVTGELLTIYAALPYVQKTGLYSVTLPNKYNFSFDYHTFLIVVMISYIPLFPQLYFHMIRQRKKVLGHAEEYSKVE
tpse	tpse|fgenesh1_pg.C_chr_7000164	fgenesh1_pg.C_chr_7000164	789	null	null	Thalassiosira pseudonana CCMP1335	MAAAKQQQSKGLGLKDLYLITYNALCCLGWAYVLALGIPTFIASVTSSIGTSSLVESLKIAGRSVYAATPYTAGWSNEATPSLATVLMYVQSAAVLEIVHAALGLVRSPVFVTTMQVGSRIVALHMLSTCPSAQTQWGAALMIFSWALVEVPRYLFYVAAIVTGDATKGTPYPLFWLRYSLFAVLYPTGISGELSVFLTSAKCDTFLSTLGESNKSIMYWYAMAFPIIYAPGALPMIFNMVANRKSAMKKRFARPPPPPRGLVWPVTETKANGEEVRSSTPVAKEILAAAIGAVNPELAEKVRNEKKWRFGYQKHLVNMVEAQCKSPEDALKIANAGLNKAYMTFQFVSSDGSKTTTFAEAMSSKSSDKFHTGFIKGELAPQKEKKLEVGYKGKQISGD…
trub1	trub|ENSTRUP00000017348	ENSTRUP00000017348	282	null	null	Takifugu rubripes	MGDLTRVTRAGRRAKPAVALLPPHPSCQLPSRSPHPAPGTMASSEEDGAVEEKENNNKKRTKSALATAWLTFYNIAMTAGWLVLAMAMMRFYIQKGTHKGLYRSIARTLKFFQTFALVEVGHCAIGIVRTSVIVTGVQVFSRIFMVWFIASSIRQIQNEESVILFLVVWTLTEITRYSYYTFKLLHHLPFFIKWARYNLFIVFYPVGVVGELMTIYSALPFVRRTGMYSMRLPNLYNVSFDYYYCLIVIMLSYIPLFPQLYFHMLRQRRRVLHGEVVVEKDD
trub2	trub|ENSTRUP00000037000	ENSTRUP00000037000	250	null	null	Takifugu rubripes	LSRVEEMSAAAPGTSKAAQSDVAAKKKKGPGALATAYLVIYNVVMTAGWLVIAVGLVRAYLARGSYHGLYYSIEKPLKFFQTGALLEILHCAVGIVPSSVVLTGFQVLSRVFLTWAITHSVREVQSEDSVLLFVTAWTVTEIIRYSFYTFSLLNHLPYLIKWARYTFFIVLYPMGVTGELLTIYAALPYVQKTGLYSITLPNKYNFSFDYYAFLIVVMLSYIPLFPQLYFHMIRQRKKVLGHAEDYSKVE
tthe	tthe|70.m00143	70.m00143	208	Protein tyrosine phosphatase-like protein, PTPLA containing protein	null	Tetrahymena thermophila SB210	MKKLINLFQIAGWSYVIIDVIFNILEKPEKFLDQSSENTFSRAIFVMRIVQTAQFIDFIQSSGNLVSVFAQYLGRMIVAWLYMSEVVPTCYATSVLLAWSTADIIRYLYYISKSDIVAFFRYNAFLILYPVGVFLGEIFCIQYTLAKLNPTSDFYDIQYYFGKFVQVAVCIGMPLLYAYLLKVRSKFYSKRESTKQVKQTKSQQKRD
tviv	tviv|TvY486_1010350	TvY486_1010350	224	protein tyrosine phosphatase, putative	null	Trypanosoma vivax	MFAKLYLLTYNGTMLAGWTTTLFKILQHLISGGNVADAYGLVSQLLVVFQSGAVLEVLHSLFGLVRSPVSTTFIQVLSRLLVLFGALEIGPSAARTSLLAVQMIVAWCLAEIIRYAFYVGNLAGVKTQLLTWLRYSAFTVLYPMGISGEIACFWNALPYIRVNKPWTMELPNQYNWCFSWYHTVWFLLLFAYPAGSYVMYSHMLRQRAKVLCSQKPQGEKEKTA
vcar1	vcar|XP_002951479	XP_002951479	297	hypothetical protein VOLCADRAFT_61480 [Volvox carteri f. nagariensis]	null	Volvox carteri f. nagariensis	MRISQIYLVLYNALQACGWAAVLGAILYGVLQKGRPEQLYNSAGFLTKLVQGASLLETLHAAVGLVPSSPLMSLMQWMGRSNVFFLILEPNPQVRMSWWSVLMMGTWAAAEVIRYPQYMLSTALGERCPHWLTWLRYTMFIPLYPVGVVAEMGLMVAALPYLAASKPYSLELPNAYNWAFSYHRFIQIVLALYPFLWWQLYSALLRSRSKKLTQVGRGRGRRREEEGYPGEGGREGKETKEYGARHDVQPPPPPARGSRGQRNTTQRTVVADSSDGGCGVGGCGGCVRAFVLSRNCK
vcar2	vcar|XP_002955943	XP_002955943	254	hypothetical protein VOLCADRAFT_83422 [Volvox carteri f. nagariensis]	null	Volvox carteri f. nagariensis	MAFNPYLFLYNTALVLGWGYCLYLTVETIFIKHGSTADLWKVVETPLKVSQTAAVMEVVHSAVGLVRSPVAITGMQVASRLWIVWGIINLAPGEATRGSVMVGPKLPLPAPVGDFQPQLSLTTLLLAWSVTEVIRYGFFAVKEVLGSVPYPVLWLRYTTFIPLYPLGVASELTMVRLALPAIRSSRVGCIDMPNSFNFGFDYWLFCLLVVAGYIPGLPQLYLYMLAQRKKVLSGGAGSNGSAAATADRKKTKRS
ylip	ylip|XP_505309	XP_505309	207	YALI0F11935p [Yarrowia lipolytica]	null	Yarrowia lipolytica CLIB122	MASALVTKYLTLYNSISTFLWFAVLARLLILLPLVGYDYVSGGLRDFLIGVQTLAGLEIFHSLFGLVRSPLQTTVMQIFSRFALVWGVLYQYPQTGTDIFFTFMVIAWSVTEVIRYSFYALNLAGWGVPDWHQWIRYNFFLVLYPLGVSGEMKLMWNAIAYARTEQPYFALFLKAAMVIWPIGLYILYSHMLKQRSKHYRQVIKKDR
