## Supplementary material for "*Plasmodium* DEH is ER-localized and crucial for oocyst mitotic division during malaria transmission": Table S2

### Sheet: Related to Figure 3B
Day 7		Day 10		Day 14		Day 21
WT-GFP	Δdeh	WT-GFP	Δdeh	WT-GFP	Δdeh	WT-GFP	Δdeh
350	150	200	100	250	6	100	6	Note that these numbers represent number of GFP expressing oocysts
250	100	350	100	200	22	100	2
200	100	200	100	250	17	100	10
300	200	50	70	400	8	50	9
50	50	200	70	200	3	100	0
200	50	100	150	200	10	40	11
100	200	50	50	200	50	100	12
200	150	300	70	100	100	300	32
50	200	100	100	300	70	300	25
300	100	100	100	50	100	100	42
100	50	250	150	400	100	100	6
400	100	100	100	200	60	100	13
300	50	200	50	200	50	200	25
400	28	300	50	100	4	250	2
100	14	100	50	300	8	100	14
300	200	200	50	200	32	200	8
300	100	400	100	150	20	100	1
200	50	250	70	400	9	100	3
50	100	100	50	150	50	50	4
100	15		50	150	17	250	4
200	200		100	100	30	250	6
250	50		50		15	250	3
100	200		100		20	100	50
200	100		100		16	100
200	100		100		26	250
	20		100		2	150
					27	200
					100	150
					12	150
					2	150
					100	100
					100
					33
					50
					100
					6
					20
					6
					38
					50
					6
					6
					2
					3
					20
					32
					20

### Sheet: Related to Figure 3C
Day 7		Day 10		Day 14		Day 21
WT-GFP	Δdeh	WT-GFP	Δdeh	WT-GFP	Δdeh	WT-GFP	Δdeh
11.26	16.26	31.4	20.65	22.79	28.69	38.25	27.71	Note that all values are μm
14.82	15.67	23.6	21.58	33.53	30.51	32.18	23.46
12.45	14.75	26.01	16.64	27.18	28.56	40.71	24.41
12.09	13.79	22.85	23.95	24.02	24.74	31.85	27.93
12.01	13.14	25.1	20.51	33.49	27.04	25.94	20.91
12.12	14.23	33.07	25.37	32.3	19.67	22.75	23.51
10.67	14.34	27.72	24.73	25.19	25.15	28.97	25.91
12.29	14.28	15.03	26.23	27.08	16.43	36.36	22.58
11.1	9.27	17.4	22.58	38.88	23.68	29.47	26.27
10.55	12.75	21.07	17.51	41.15	21.6	33.86	36.88
12.08	14.28	25.32	25.95	29.28	27.07	32.31	25.46
11.27	13.32	20.96	26.21	26.55	23.5	27.38	40.24
12.47	13.22	11.9	23.17	33.42	17.11	38.09	30.1
10.55	12.35	18.03	27.7	31.78	20.58	22	32.45
11.47	12.92	14.97	22.91	33.43	17.75	29.78	32.58
10.98	15.5	17.61	18.23	28.08	19.24	35.04	28.05
11.3	8.98	21.81	17.99	21.5	24.99	34.06	29.99
9.13	11.81	27.07	21.65	36.78	27.88	31.33	22.73
11.98	12.17	20.19	21.65	27.75	24.68	33.78	30.37
12.59	13.82	15.77	20.26	38.09	23.31	36.68	24.9
9.94	11.26	13.42	22.19	35.86	19.87	35.26	26.93
12.95	9.12	15.49	23.62	29	29.11	37.32	28.91
9.93	10.44	24.45	18.84	29.49	25.52	31.88	28.38
10.45	11.66	18.65	22.73	44.79	24.11	32.15	29.42
7.7	8.47	13.55	16.61	28.63	18.06	29.05	12.39
9.13	13.84	21.24	23.15	37.86	24.64	27.19	13.97
10.75	12.19	23.17	21.81	42.63	16.45	35.65	20.07
9.91	10.17	22.39	21.95	47.46	20.99	45.49	20.19
12.37	11.98	22.43	23.99	28.57	30.5	26.71	25.55
9.56	12.35	27.67	21.84	25.05	24.72	35.37	21.26
10.86	11.99	18.28	19.06	28.85	28.02	35.02	26.3
13.85	13.59	22.63	17.59	25.14	41.12	35.53	21.23
11.16	14.34	17.63	18.7	22.2	13.62	23.33	30.48
10.85	11.67	27.48	17.78	24.57	22.38	24.89	23.76
8.91	11.01	26.47	21.56	37.93	18.93	29.31	24.7
10.38	10.75	30.14	20.19	31.26	31.21	36.96	26.57
11.2	12.46	25.49	19	27.01	13.84	34.32	26.23
11.16	13.99	26.44	21.91	27.69	21.74	38.53	30.91
9.83	14.59	32.13	19.68	35.46	43.12	40.06	33.12
12.25	13.91	24.7	14.85	23.49	23.61	35.75	34.24
9.54	16.09	30.12	14.34	27.14	27.48	38.75	30.9
18.54	14.52	31.37	24.18	27.34	34.68	39.78	37.11
14.15	12.5	25.54	24.16	38.11	20.22	36.99	37.36
11.34	11.43	24.88	29.78	30.82	23.24	39.22	38.96
15.05	17.98	22.94	15.1	38.8	32.42	38.22	22.01
19.45	12.4	27.95	14.91	22.37	27.75	19.36	33.17
13.86	11.28	20.88	17.81	22.78	29.25	33.57	14.85
12.78	10.44	21.86	16.8	30.89	23.56	39.05	44.73
9.53	13.41	20.57	16.24	19.18	24.72	40.59	27.95
12.78	14.76	23.85	16.04		28.11	35.76	27.95
11.48	11.18	18.77	11.1		34.82	37.14	28.23
12.38	12.73	25.61	14.47		30.96	39.92	27.09
11.28	11.48	22.99	21.54		28.97		27.32
11.96	14.44	20.41	21.26		15.26		30.5
12.24	16.97	17.08	18.02		10.41		46.79
14.23	15.25	26.6	14.74		18.53		31.74
14.44	14.17	30.12	21.97		17.36		22.63
13.74	12.88	30.78	26.02		12.7		31.12
12.5	8.77	26.73	34.62		15.97
16.19	10.18	22.41	30.19		14.26
15.9	12.3		16.29		12.1
14.42	10.93		24.24		10.96
17.52	11.48		19.24		13.31
12.79	9.28		19.08		12.82
16.55	8.12		14.15		10.08
14.3	9.78		21.56		12.81
13.69	11.18		16.79		10.59
15.52	9.62		12.55		13.19
15.95	12.63		21.18		31.22
14.48	16.38		17.13		30.05
	19.41		19.66		34.34
	19.27		18.5		23.76
	18.76		13.19		22.18
	15.68		24.11		20.11
	14.91		19.07		25.39
	15.66		21.73		21.61
	14.9		23.25		22.73
	15.08		22.85		21.48
	17.33				23.49
	15.33				28.22
	11.76				28.52
	13.2				22.31
	12.95				18.84
	11.61				30.16
	14.33				19.72
	10.76				20.99
	14.47				25.8
	13.22				22.21
	16.62				33.83
	13.22				31.99
	13.16				39.26
	13.78				27.69
					18.71
					12.81
					12.81
					19.2
					34.35
					33.44
					24.63
					36.04
					21.93
					28.15
					26.3
					21.16
					17.91
					23.18
					17.65
					25.12
					20.86
					14.08
					12.6
					17.09
					12.84
					17.72
					20.97
					27.08
					20.48
					30.58
					18.54
					27.37
					28.73
					32.59
					29.41
					27.98
					25.09
					24.58
					13.24
					18.89
					24.36
					21.94
					26.3
					28.03
					28.03
					27.69
					18.94
					20.87
					35.73
					40.45
					34.87
					34.6
					44.57
					33.33
					34.84
					41.02
					25.56
					35.56
					43.21
					36.44
					22.67
					21.21
					35.47
					35.2
					36.97
					29.14
					40.15
